# AntiOxiPred: Predicting Antioxidant Peptides using Machine Learning Techniques and BLAST

**DOI:** 10.64898/2026.10.21.760867

**Authors:** Adrita Kundu, Nisha Bajiya, Gajendra P.S. Raghava

**Affiliations:** Department of Biological Sciences, Indian Institute of Science Education and Research, Mohali, Punjab, India; Department of Computational Biology, Indraprastha Institute of Information Technology, New Delhi, India

**Keywords:** Antioxidant peptides, Machine learning, Ensemble approach, BLAST, Reactive oxygen species

## Abstract

Antioxidant peptides (AOPs) offer significant therapeutic potential in counteracting oxidative damage associated with chronic diseases. As AOPs gain market traction in cosmeceuticals, functional foods, and clinical trials for disease intervention, efficient computational methods are essential to accelerate their discovery. In this study, a systematic attempt has been made to develop a highly accurate and reliable method for predicting AOPs from their primary sequences. The dataset comprises 1,511 experimentally validated AOPs and 1,511 randomly generated non-AOPs, partitioned into 2,417 sequences for training and 606 for testing. First, we developed machine learning-based models using one-hot encoded (OHE) representations, sequence-derived compositional features, protein language model (PLM) embeddings, and feature fusion. Our CatBoost model, developed using selected fused features, achieved the best performance, with an AUC of 0.945 and an MCC of 0.788 on the independent testing dataset. An ensemble model combining CatBoost with BLAST achieved a peak AUC of 0.956 on the same testing dataset. Furthermore, our method outperformed existing state-of-the-art predictors when benchmarked on two external validation datasets comprising 150 peptides (75 AOPs and 75 non-AOPs) and 248 peptides (124 AOPs and 124 non-AOPs). AntiOxiPred (https://webs.iiitd.edu.in/raghava/antioxipred/) is freely available as an interactive web server, a standalone package, and a pip-installable tool to support the scientific community
