## Supplementary Table for "AntiOxiPred: Predicting Antioxidant Peptides using Machine Learning Techniques and BLAST"

### Sheet: S1
	Supplementary Table S1: The mean and standard deviations (SD) of amino acid compositions.
				Residue	Positive Dataset		Negative Dataset
					Mean (%)	SD (%)	Mean (%)	SD (%)
				A	6.2421	11.613	2.75061	6.90857
				C	1.4493	6.17769	8.67616	12.832
				D	3.93488	8.97752	4.46799	9.2721
				E	5.30234	10.5125	3.73784	8.10359
				F	4.35654	9.11864	5.55276	10.515
				G	6.94972	11.9222	2.80286	7.12789
				H	5.42107	13.2229	4.13494	8.57827
				I	3.88982	9.03927	5.80239	11.1103
				K	4.63072	10.2121	5.06021	9.58279
				L	9.70193	14.1677	2.03848	5.76515
				M	2.1476	7.12728	8.69161	12.6742
				N	3.03298	7.72117	6.89562	11.8465
				P	9.78982	13.4765	1.71553	5.09886
				Q	4.357	9.52435	6.16179	11.4879
				R	4.03376	8.96111	5.87525	10.7686
				S	4.13972	8.82528	5.00034	10.275
				T	3.26475	8.29663	6.14587	11.5221
				V	5.93989	10.7485	4.33957	9.32981
				W	3.78	10.3805	7.1974	11.9079
				Y	7.63603	15.7787	2.95277	6.96187

### Sheet: S2
		Supplementary Table S2: Performance of ML models on Compositional Features on the training and testing set.
		MODELS	Training set					Testing set
			Sn	Sp	Acc	AUC	MCC	Sn	Sp	Acc	AUC	MCC
		AMINO ACID COMPOSITION
		CATBOOST	0.851	0.907	0.879	0.942	0.759	0.842	0.914	0.878	0.935	0.758
		XGB	0.857	0.902	0.88	0.943	0.76	0.842	0.921	0.881	0.934	0.765
		LGBM	0.816	0.926	0.871	0.936	0.747	0.815	0.924	0.87	0.926	0.744
		RF	0.838	0.928	0.883	0.94	0.769	0.828	0.937	0.883	0.929	0.77
		SVM	0.826	0.947	0.887	0.938	0.779	0.809	0.954	0.881	0.921	0.771
		LR	0.835	0.901	0.868	0.926	0.739	0.809	0.884	0.847	0.912	0.695
		MLP	0.855	0.869	0.862	0.93	0.725	0.812	0.914	0.863	0.916	0.73
		KNN	0.854	0.899	0.877	0.919	0.754	0.828	0.914	0.871	0.9	0.745
		NB	0.6	0.38	0.49	0.919	0	0.521	0.997	0.759	0.906	0.589
		DT	0.732	0.931	0.832	0.893	0.676	0.729	0.937	0.833	0.885	0.682
		DIPEPTIDE COMPOSITION
		CATBOOST	0.838	0.886	0.862	0.931	0.724	0.832	0.911	0.871	0.916	0.745
		XGB	0.749	0.925	0.837	0.92	0.684	0.752	0.931	0.842	0.902	0.694
		LGBM	0.631	0.942	0.786	0.882	0.602	0.601	0.924	0.762	0.873	0.555
		RF	0.623	0.932	0.777	0.898	0.583	0.564	0.917	0.741	0.886	0.515
		SVM	0.821	0.906	0.863	0.916	0.73	0.799	0.914	0.856	0.908	0.718
		LR	0.832	0.864	0.848	0.915	0.697	0.812	0.861	0.837	0.904	0.674
		MLP	0.831	0.879	0.855	0.918	0.712	0.845	0.878	0.861	0.913	0.723
		KNN	0.861	0.796	0.829	0.905	0.66	0.842	0.792	0.817	0.891	0.634
		NB	0.6	0.38	0.49	0.923	0	0.449	1	0.724	0.902	0.538
		DT	0.225	0.981	0.603	0.603	0.314	0.261	0.977	0.619	0.62	0.34
		ATOM COMPOSITION
		CATBOOST	0.787	0.78	0.783	0.851	0.566	0.789	0.762	0.776	0.859	0.551
		XGB	0.779	0.785	0.782	0.852	0.564	0.785	0.782	0.784	0.864	0.568
		LGBM	0.824	0.756	0.79	0.86	0.581	0.822	0.756	0.789	0.859	0.579
		RF	0.792	0.788	0.79	0.859	0.58	0.782	0.799	0.79	0.872	0.581
		SVM	0.833	0.737	0.785	0.842	0.572	0.842	0.729	0.785	0.838	0.575
		LR	0.806	0.695	0.75	0.828	0.504	0.802	0.719	0.761	0.817	0.523
		MLP	0.794	0.782	0.788	0.853	0.577	0.785	0.822	0.804	0.851	0.608
		KNN	0.782	0.767	0.775	0.827	0.549	0.789	0.792	0.79	0.82	0.581
		NB	0.6	0.38	0.49	0.686	0	0.568	0.756	0.662	0.697	0.329
		DT	0.796	0.768	0.782	0.842	0.566	0.802	0.746	0.774	0.824	0.549
		BONDS COMPOSITION
		CATBOOST	0.64	0.589	0.615	0.645	0.23	0.667	0.611	0.639	0.679	0.278
		XGB	0.605	0.583	0.594	0.642	0.188	0.63	0.62	0.625	0.671	0.251
		LGBM	0.677	0.53	0.603	0.642	0.208	0.67	0.578	0.624	0.668	0.249
		RF	0.603	0.601	0.602	0.645	0.204	0.611	0.627	0.619	0.675	0.238
		SVM	0.892	0.241	0.566	0.636	0.176	0.911	0.261	0.586	0.674	0.226
		LR	0.621	0.611	0.616	0.682	0.233	0.647	0.604	0.625	0.682	0.251
		MLP	0.501	0.651	0.576	0.66	0.181	0.409	0.769	0.589	0.676	0.191
		KNN	0.605	0.587	0.596	0.63	0.192	0.558	0.644	0.601	0.638	0.202
		NB	0.6	0.38	0.49	0.521	0	0.851	0.201	0.526	0.535	0.069
		DT	0.63	0.548	0.589	0.618	0.178	0.637	0.488	0.563	0.596	0.127
		PHYSIOCHEMICAL PROPERTIES
		CATBOOST	0.833	0.891	0.862	0.932	0.725	0.809	0.904	0.856	0.919	0.716
		XGB	0.835	0.892	0.864	0.934	0.729	0.809	0.904	0.856	0.923	0.716
		LGBM	0.824	0.897	0.86	0.929	0.722	0.795	0.914	0.855	0.916	0.715
		RF	0.831	0.89	0.861	0.931	0.722	0.812	0.921	0.866	0.919	0.737
		SVM	0.829	0.937	0.883	0.936	0.771	0.779	0.944	0.861	0.917	0.733
		LR	0.761	0.807	0.784	0.847	0.569	0.743	0.822	0.782	0.836	0.566
		MLP	0.868	0.865	0.867	0.93	0.734	0.822	0.931	0.876	0.926	0.757
		KNN	0.778	0.885	0.832	0.895	0.667	0.739	0.904	0.822	0.885	0.653
		NB	0.6	0.38	0.49	0.764	0	0.525	0.901	0.713	0.776	0.46
		DT	0.775	0.885	0.83	0.883	0.664	0.766	0.878	0.822	0.885	0.648
		AMINO ACID INDEX
		CATBOOST	0.858	0.896	0.877	0.939	0.755	0.818	0.927	0.873	0.93	0.75
		XGB	0.86	0.904	0.882	0.94	0.765	0.815	0.917	0.866	0.93	0.737
		LGBM	0.842	0.908	0.875	0.938	0.752	0.812	0.927	0.87	0.921	0.744
		RF	0.854	0.898	0.876	0.94	0.753	0.828	0.901	0.865	0.927	0.731
		SVM	0.828	0.95	0.889	0.94	0.784	0.782	0.96	0.871	0.924	0.755
		LR	0.835	0.901	0.868	0.926	0.738	0.812	0.884	0.848	0.912	0.698
		MLP	0.797	0.906	0.851	0.937	0.722	0.752	0.954	0.853	0.919	0.721
		KNN	0.78	0.9	0.84	0.894	0.684	0.743	0.875	0.809	0.877	0.623
		NB	0.6	0.38	0.49	0.778	0	0.65	0.795	0.723	0.765	0.45
		DT	0.798	0.869	0.834	0.864	0.669	0.756	0.884	0.82	0.837	0.646
		RESIDUE REPEATS
		CATBOOST	0.831	0.912	0.871	0.938	0.745	0.848	0.901	0.875	0.932	0.75
		XGB	0.843	0.909	0.876	0.939	0.753	0.822	0.904	0.863	0.929	0.729
		LGBM	0.804	0.921	0.862	0.928	0.729	0.805	0.901	0.853	0.924	0.71
		RF	0.819	0.927	0.873	0.933	0.75	0.815	0.941	0.878	0.929	0.762
		SVM	0.832	0.922	0.877	0.939	0.756	0.795	0.937	0.866	0.927	0.74
		LR	0.807	0.918	0.863	0.928	0.73	0.785	0.914	0.85	0.916	0.706
		MLP	0.858	0.825	0.841	0.923	0.683	0.809	0.878	0.843	0.906	0.688
		KNN	0.877	0.769	0.823	0.896	0.65	0.855	0.779	0.817	0.894	0.635
		NB	0.6	0.38	0.49	0.926	0	0.789	0.894	0.842	0.914	0.687
		DT	0.74	0.916	0.828	0.89	0.666	0.736	0.904	0.82	0.884	0.65
		PROPERTY REPEATS
		CATBOOST	0.824	0.878	0.851	0.922	0.703	0.805	0.891	0.848	0.907	0.699
		XGB	0.827	0.881	0.854	0.925	0.709	0.785	0.898	0.842	0.904	0.688
		LGBM	0.798	0.858	0.828	0.907	0.657	0.776	0.875	0.825	0.893	0.653
		RF	0.804	0.868	0.836	0.912	0.673	0.795	0.871	0.833	0.897	0.669
		SVM	0.806	0.747	0.776	0.859	0.554	0.795	0.766	0.781	0.853	0.561
		LR	0.765	0.727	0.746	0.816	0.492	0.733	0.766	0.749	0.798	0.499
		MLP	0.791	0.8	0.796	0.867	0.593	0.782	0.759	0.771	0.858	0.541
		KNN	0.817	0.768	0.792	0.869	0.585	0.802	0.782	0.792	0.847	0.584
		NB	0.6	0.38	0.49	0.732	0	0.677	0.498	0.587	0.676	0.178
		DT	0.776	0.823	0.8	0.873	0.601	0.677	0.898	0.787	0.873	0.589
		DISTRIBUTION OF RESIDUES.
		CATBOOST	0.852	0.834	0.87	0.934	0.74	0.851	0.832	0.871	0.928	0.743
		XGB	0.85	0.824	0.875	0.939	0.752	0.848	0.822	0.875	0.929	0.75
		LGBM	0.807	0.756	0.857	0.928	0.718	0.818	0.779	0.858	0.921	0.718
		RF	0.817	0.765	0.869	0.929	0.742	0.825	0.777	0.873	0.923	0.749
		SVM	0.777	0.728	0.827	0.891	0.657	0.772	0.719	0.825	0.878	0.654
		LR	0.817	0.821	0.812	0.868	0.626	0.815	0.814	0.817	0.869	0.634
		MLP	0.827	0.829	0.824	0.894	0.649	0.779	0.728	0.83	0.896	0.664
		KNN	0.868	0.917	0.82	0.903	0.643	0.835	0.875	0.795	0.883	0.593
		NB	0.6	0.71	0.49	0.845	0	0.974	1.384	0.563	0.842	0.22
		DT	0.752	0.678	0.827	0.87	0.66	0.733	0.647	0.818	0.87	0.647
		SHANNON ENTROPY AT PROTEIN LEVEL
		CATBOOST	0.446	0.648	0.547	0.582	0.098	0.38	0.766	0.573	0.612	0.157
		XGB	0.44	0.686	0.563	0.598	0.133	0.366	0.766	0.566	0.586	0.144
		LGBM	0.57	0.558	0.564	0.599	0.128	0.538	0.545	0.541	0.593	0.083
		RF	0.42	0.701	0.561	0.603	0.131	0.323	0.792	0.558	0.584	0.131
		SVM	0.811	0.233	0.522	0.537	0.076	0.868	0.241	0.554	0.549	0.14
		LR	0.403	0.629	0.516	0.557	0.033	0.442	0.64	0.541	0.575	0.084
		MLP	0.655	0.398	0.526	0.565	0.06	0.7	0.366	0.533	0.561	0.07
		KNN	0.821	0.247	0.534	0.527	0.083	0.795	0.251	0.523	0.513	0.055
		NB	0.6	0.38	0.49	0.557	0	0.581	0.538	0.559	0.575	0.119
		DT	0.64	0.477	0.559	0.583	0.12	0.64	0.498	0.569	0.61	0.14
		SHANNON ENTROPY AT RESIDUE LEVEL
		CATBOOST	0.852	0.895	0.874	0.942	0.748	0.828	0.931	0.88	0.932	0.763
		XGB	0.86	0.903	0.882	0.941	0.764	0.828	0.911	0.87	0.93	0.742
		LGBM	0.819	0.91	0.864	0.933	0.732	0.815	0.911	0.863	0.922	0.729
		RF	0.834	0.916	0.875	0.937	0.753	0.828	0.911	0.87	0.928	0.742
		SVM	0.835	0.927	0.881	0.942	0.766	0.815	0.937	0.876	0.933	0.758
		LR	0.793	0.926	0.86	0.927	0.726	0.782	0.927	0.855	0.92	0.717
		MLP	0.845	0.853	0.849	0.921	0.7	0.799	0.884	0.842	0.905	0.686
		KNN	0.863	0.835	0.849	0.907	0.698	0.845	0.842	0.843	0.894	0.686
		NB	0.6	0.38	0.49	0.926	0	0.822	0.884	0.853	0.918	0.708
		DT	0.746	0.908	0.827	0.89	0.663	0.719	0.931	0.825	0.876	0.665
		SHANNON ENTROPY AT PHYSIOCHEMICAL LEVEL
		CATBOOST	0.828	0.866	0.847	0.915	0.694	0.815	0.901	0.858	0.917	0.719
		XGB	0.818	0.858	0.838	0.917	0.677	0.828	0.884	0.856	0.919	0.714
		LGBM	0.829	0.864	0.846	0.914	0.693	0.832	0.871	0.851	0.909	0.704
		RF	0.821	0.86	0.84	0.916	0.681	0.825	0.888	0.856	0.918	0.714
		SVM	0.819	0.879	0.849	0.914	0.7	0.822	0.891	0.856	0.918	0.715
		LR	0.787	0.812	0.799	0.879	0.599	0.805	0.779	0.792	0.864	0.584
		MLP	0.806	0.844	0.825	0.898	0.651	0.838	0.888	0.863	0.918	0.727
		KNN	0.801	0.82	0.81	0.871	0.621	0.815	0.845	0.83	0.876	0.66
		NB	0.6	0.38	0.49	0.858	0	0.7	0.838	0.769	0.832	0.543
		DT	0.781	0.853	0.817	0.865	0.636	0.756	0.812	0.784	0.877	0.569
		COMPOSITION ENHANCED TRANSITION DISTRIBUTION
		CATBOOST	0.822	0.873	0.847	0.917	0.695	0.815	0.878	0.847	0.917	0.694
		XGB	0.823	0.867	0.845	0.919	0.691	0.825	0.878	0.851	0.92	0.704
		LGBM	0.776	0.853	0.815	0.887	0.631	0.723	0.865	0.794	0.888	0.593
		RF	0.781	0.829	0.805	0.883	0.611	0.772	0.875	0.823	0.894	0.65
		SVM	0.77	0.9	0.835	0.909	0.676	0.756	0.908	0.832	0.899	0.671
		LR	0.832	0.872	0.852	0.926	0.704	0.805	0.868	0.837	0.913	0.675
		MLP	0.836	0.844	0.84	0.911	0.682	0.848	0.855	0.851	0.904	0.703
		KNN	0.733	0.82	0.776	0.855	0.555	0.752	0.845	0.799	0.874	0.6
		NB	0.6	0.38	0.49	0.722	0	0.512	0.858	0.685	0.728	0.394
		DT	0.703	0.754	0.728	0.788	0.46	0.611	0.858	0.734	0.805	0.484
		PSEUDO AMINO ACID COMPOSITION
		CATBOOST	0.852	0.912	0.882	0.944	0.765	0.838	0.934	0.886	0.936	0.776
		XGB	0.866	0.901	0.884	0.945	0.768	0.835	0.904	0.87	0.937	0.741
		LGBM	0.813	0.93	0.871	0.936	0.748	0.828	0.924	0.876	0.927	0.756
		RF	0.841	0.924	0.882	0.941	0.768	0.832	0.927	0.88	0.931	0.763
		SVM	0.828	0.947	0.887	0.938	0.78	0.812	0.944	0.878	0.924	0.762
		LR	0.835	0.901	0.868	0.926	0.739	0.809	0.884	0.847	0.912	0.695
		MLP	0.501	0.651	0.576	0.66	0.181	0.409	0.769	0.589	0.676	0.191
		KNN	0.838	0.921	0.88	0.92	0.762	0.812	0.921	0.866	0.899	0.737
		NB	0.6	0.38	0.49	0.919	0	0.521	0.997	0.759	0.906	0.589
		DT	0.733	0.925	0.829	0.891	0.67	0.726	0.931	0.828	0.885	0.671
		AMPHIPHILIC PSEUDO AMINO ACID COMPOSITION
		CATBOOST	0.855	0.903	0.879	0.943	0.758	0.838	0.917	0.878	0.933	0.758
		XGB	0.852	0.903	0.878	0.942	0.757	0.828	0.924	0.876	0.932	0.756
		LGBM	0.815	0.93	0.872	0.937	0.749	0.812	0.914	0.863	0.924	0.73
		RF	0.838	0.924	0.881	0.94	0.764	0.828	0.937	0.883	0.933	0.77
		SVM	0.832	0.948	0.89	0.936	0.786	0.825	0.944	0.884	0.925	0.774
		LR	0.835	0.901	0.868	0.926	0.739	0.809	0.884	0.847	0.912	0.695
		MLP	0.862	0.868	0.865	0.929	0.732	0.832	0.884	0.858	0.914	0.717
		KNN	0.84	0.92	0.88	0.919	0.762	0.805	0.917	0.861	0.899	0.727
		NB	0.6	0.38	0.49	0.919	0	0.521	0.997	0.759	0.906	0.589
		DT	0.736	0.924	0.83	0.884	0.672	0.713	0.941	0.827	0.871	0.671
		SEQUENCE ORDER COUPLING NUMBER
		CATBOOST	0.623	0.614	0.618	0.651	0.236	0.653	0.624	0.639	0.669	0.277
		XGB	0.617	0.573	0.595	0.632	0.19	0.657	0.538	0.597	0.625	0.196
		LGBM	0.669	0.599	0.634	0.669	0.268	0.71	0.564	0.637	0.693	0.277
		RF	0.602	0.602	0.602	0.635	0.204	0.624	0.591	0.607	0.65	0.215
		SVM	0.764	0.49	0.627	0.66	0.264	0.782	0.488	0.635	0.684	0.283
		LR	0.44	0.735	0.588	0.651	0.192	0.541	0.71	0.625	0.675	0.254
		MLP	0.4	0.587	0.493	0.564	-0.018	1	0	0.5	0.385	0
		KNN	0.568	0.578	0.573	0.605	0.147	0.62	0.581	0.601	0.619	0.201
		NB	0.6	0.38	0.49	0.654	0	0.838	0.38	0.609	0.677	0.245
		DT	0.666	0.559	0.613	0.643	0.228	0.677	0.564	0.62	0.655	0.242
		QUASI-SEQUENCE ORDER
		CATBOOST	0.846	0.896	0.871	0.941	0.743	0.858	0.911	0.884	0.936	0.77
		XGB	0.853	0.897	0.875	0.943	0.751	0.845	0.927	0.886	0.939	0.775
		LGBM	0.826	0.924	0.875	0.937	0.754	0.832	0.908	0.87	0.928	0.741
		RF	0.843	0.916	0.88	0.936	0.761	0.838	0.908	0.873	0.931	0.748
		SVM	0.82	0.943	0.882	0.938	0.769	0.809	0.954	0.881	0.927	0.771
		LR	0.805	0.944	0.875	0.935	0.756	0.782	0.927	0.855	0.921	0.717
		MLP	0.861	0.857	0.859	0.929	0.719	0.812	0.888	0.85	0.904	0.702
		KNN	0.826	0.907	0.866	0.922	0.735	0.822	0.891	0.856	0.904	0.715
		NB	0.6	0.38	0.49	0.924	0	0.198	1	0.599	0.908	0.331
		DT	0.733	0.916	0.824	0.895	0.66	0.752	0.908	0.83	0.886	0.668
		Note: Sn=Sensitivity, Sp= Specificity, Acc= Accuracy, AUC = Area under ROC curve, MCC = Matthews Correlation Coefficient

### Sheet: S3
		Supplementary Table S3: Performance of ML models on OHE (Binary profiles) on the training and testing set.
		MODELS	Training set					Testing set
			Sn	Sp	Acc	AUC	MCC	Sn	Sp	Acc	AUC	MCC
		CATBOOST	0.842	0.917	0.88	0.937	0.761	0.832	0.937	0.884	0.937	0.773
		XGB	0.823	0.91	0.867	0.932	0.736	0.822	0.931	0.876	0.93	0.757
		LGBM	0.808	0.93	0.869	0.927	0.743	0.785	0.95	0.868	0.922	0.746
		RF	0.779	0.948	0.863	0.928	0.738	0.759	0.957	0.858	0.92	0.731
		SVM	0.803	0.917	0.86	0.925	0.726	0.815	0.927	0.871	0.92	0.747
		LR	0.773	0.916	0.844	0.913	0.697	0.749	0.924	0.837	0.909	0.684
		MLP	0.857	0.881	0.869	0.928	0.738	0.832	0.875	0.853	0.906	0.707
		KNN	0.6	0.38	0.49	0.912	0	0.769	0.941	0.855	0.911	0.72
		NB	0.803	0.829	0.816	0.889	0.633	0.822	0.835	0.828	0.89	0.657
		DT	0.415	0.933	0.674	0.688	0.408	0.442	0.934	0.688	0.696	0.432
		Note: Sn=Sensitivity, Sp= Specificity, Acc= Accuracy, AUC = Area under ROC curve, MCC = Matthews Correlation Coefficient

### Sheet: S4
			Supplementary Table S4: Performance of ML models on PLM embeddings on the training and testing set.
			MODELS	Training set					Testing set
				Sn	Sp	Acc	AUC	MCC	Sn	Sp	Acc	AUC	MCC
			ESM2(esm2_t6_8M_UR50D)
			CATBOOST	0.84	0.91	0.87	0.94	0.75	0.84	0.91	0.87	0.93	0.75
			XGB	0.85	0.92	0.87	0.94	0.75	0.85	0.92	0.89	0.93	0.77
			LGBM	0.83	0.91	0.87	0.93	0.74	0.82	0.91	0.86	0.93	0.73
			RF	0.83	0.89	0.87	0.93	0.74	0.83	0.92	0.88	0.93	0.76
			SVM	0.82	0.93	0.89	0.94	0.78	0.82	0.95	0.89	0.94	0.78
			LR	0.83	0.82	0.82	0.9	0.64	0.84	0.84	0.84	0.91	0.68
			MLP	0.85	0.94	0.88	0.94	0.77	0.77	0.97	0.87	0.94	0.76
			KNN	0.82	0.88	0.84	0.92	0.69	0.82	0.88	0.85	0.9	0.7
			NB	0.81	0.78	0.73	0.83	0.46	0.82	0.6	0.71	0.84	0.43
			DT	0.67	0.7	0.68	0.74	0.37	0.6	0.81	0.7	0.77	0.41
			ESM2(esm2_t12_35M_UR50D)
			CATBOOST	0.84	0.88	0.86	0.93	0.71	0.83	0.91	0.87	0.92	0.75
			XGB	0.85	0.88	0.86	0.93	0.73	0.83	0.9	0.87	0.92	0.73
			LGBM	0.83	0.87	0.85	0.92	0.7	0.79	0.88	0.83	0.91	0.67
			RF	0.82	0.88	0.85	0.92	0.7	0.79	0.87	0.83	0.9	0.67
			SVM	0.8	0.93	0.86	0.93	0.73	0.77	0.96	0.86	0.92	0.74
			LR	0.78	0.84	0.81	0.88	0.61	0.76	0.84	0.8	0.87	0.6
			MLP	0.85	0.91	0.88	0.94	0.76	0.65	0.99	0.82	0.92	0.69
			KNN	0.76	0.9	0.83	0.9	0.67	0.75	0.89	0.82	0.89	0.64
			NB	0.2	0.99	0.6	0.82	0.31	0.17	1	0.58	0.82	0.3
			DT	0.72	0.64	0.68	0.75	0.37	0.6	0.72	0.66	0.73	0.33
			ESM2(esm2_t30_150M_UR50D)
			CATBOOST	0.84	0.9	0.87	0.93	0.75	0.83	0.91	0.87	0.93	0.74
			XGB	0.85	0.88	0.86	0.93	0.73	0.83	0.9	0.87	0.92	0.73
			LGBM	0.83	0.88	0.85	0.93	0.71	0.82	0.89	0.85	0.92	0.71
			RF	0.83	0.89	0.86	0.92	0.72	0.81	0.9	0.85	0.92	0.71
			SVM	0.8	0.94	0.87	0.93	0.75	0.76	0.95	0.85	0.92	0.72
			LR	0.76	0.86	0.81	0.89	0.63	0.74	0.87	0.8	0.88	0.61
			MLP	0.83	0.91	0.87	0.93	0.75	0.88	0.88	0.88	0.94	0.76
			KNN	0.78	0.88	0.83	0.9	0.66	0.77	0.9	0.83	0.9	0.68
			NB	0.32	0.92	0.62	0.7	0.3	0.28	0.92	0.6	0.68	0.27
			DT	0.62	0.67	0.65	0.7	0.29	0.69	0.66	0.67	0.72	0.35
			PROTBERT
			CATBOOST	0.81	0.83	0.82	0.9	0.65	0.81	0.85	0.83	0.9	0.66
			XGB	0.82	0.85	0.84	0.91	0.67	0.82	0.86	0.84	0.9	0.67
			LGBM	0.8	0.81	0.81	0.88	0.61	0.78	0.85	0.82	0.88	0.63
			RF	0.8	0.83	0.81	0.88	0.63	0.81	0.83	0.82	0.88	0.63
			SVM	0.82	0.82	0.82	0.9	0.64	0.83	0.85	0.84	0.9	0.68
			LR	0.78	0.71	0.75	0.83	0.49	0.79	0.73	0.76	0.84	0.52
			MLP	0.82	0.82	0.82	0.89	0.65	0.84	0.79	0.81	0.89	0.62
			KNN	0.79	0.72	0.76	0.84	0.52	0.78	0.73	0.75	0.82	0.51
			NB	0.68	0.72	0.7	0.8	0.42	0.74	0.77	0.76	0.81	0.51
			DT	0.55	0.72	0.63	0.67	0.27	0.62	0.65	0.64	0.68	0.27
			BIOBERT
			CATBOOST	0.79	0.81	0.8	0.87	0.59	0.77	0.79	0.78	0.87	0.56
			XGB	0.78	0.81	0.79	0.88	0.59	0.8	0.82	0.81	0.87	0.61
			LGBM	0.72	0.78	0.75	0.83	0.5	0.77	0.79	0.78	0.85	0.55
			RF	0.73	0.78	0.76	0.83	0.51	0.77	0.77	0.77	0.85	0.54
			SVM	0.77	0.85	0.81	0.89	0.63	0.8	0.86	0.83	0.89	0.66
			LR	0.73	0.75	0.74	0.82	0.49	0.79	0.78	0.78	0.85	0.56
			MLP	0.82	0.8	0.81	0.89	0.62	0.76	0.81	0.78	0.86	0.56
			KNN	0.67	0.77	0.72	0.79	0.44	0.7	0.77	0.73	0.79	0.46
			NB	0.83	0.44	0.63	0.71	0.29	0.84	0.44	0.64	0.75	0.31
			DT	0.61	0.61	0.61	0.62	0.22	0.57	0.68	0.63	0.65	0.25
			Note: Sn=Sensitivity, Sp= Specificity, Acc= Accuracy, AUC = Area under ROC curve, MCC = Matthews Correlation Coefficient

### Sheet: S5
			Supplementary Table S5: Performance of the CatBoost model on fused feature sets on the training and testing set.
			Feature fused	Dimension	Training set					Testing set
					Sn	Sp	Acc	AUC	MCC	Sn	Sp	Acc	AUC	MCC
			OHE+PAAC	441	0.862	0.929	0.896	0.949	0.793	0.868	0.931	0.899	0.944	0.8
			OHE+SER	460	0.919	0.914	0.892	0.946	0.786	0.944	0.842	0.893	0.943	0.79
			OHE+AAC	440	0.863	0.927	0.895	0.948	0.792	0.861	0.931	0.896	0.942	0.794
			OHE+RRI	460	0.925	0.919	0.891	0.944	0.784	0.944	0.828	0.886	0.942	0.777
			OHE+APAAC	463	0.925	0.92	0.89	0.948	0.783	0.931	0.855	0.893	0.941	0.788
			OHE+QSO	462	0.854	0.921	0.888	0.946	0.777	0.878	0.928	0.903	0.937	0.806
			OHE+ESM6	740	0.847	0.908	0.877	0.939	0.757	0.835	0.927	0.881	0.933	0.766
			AAC+QSO	62	0.86	0.907	0.884	0.944	0.768	0.858	0.927	0.893	0.938	0.787
			PAAC+QSO	63	0.86	0.907	0.884	0.944	0.768	0.858	0.927	0.893	0.938	0.787
			AAC+AAI	573	0.907	0.902	0.881	0.94	0.763	0.927	0.818	0.873	0.93	0.75
			AAC+APAAC	43	0.917	0.912	0.887	0.942	0.775	0.904	0.838	0.871	0.933	0.744
			AAC+ESM30	660	0.91	0.903	0.879	0.938	0.759	0.934	0.818	0.876	0.932	0.758
			AAC+ESM6	340	0.925	0.919	0.889	0.944	0.779	0.914	0.848	0.881	0.935	0.764
			AAC+PAAC	41	0.91	0.905	0.883	0.944	0.767	0.911	0.845	0.878	0.935	0.757
			AAC+RRI	40	0.909	0.904	0.881	0.944	0.763	0.921	0.835	0.878	0.932	0.759
			AAC+SER	40	0.898	0.893	0.876	0.94	0.752	0.908	0.828	0.868	0.931	0.738
			AAI+QSO	595	0.894	0.891	0.88	0.941	0.759	0.931	0.815	0.873	0.933	0.751
			AAI+RRI	573	0.906	0.902	0.883	0.941	0.767	0.927	0.818	0.873	0.929	0.75
			APAAC+RRI	43	0.9	0.896	0.879	0.94	0.759	0.921	0.812	0.866	0.931	0.737
			APAAC+QSO	65	0.906	0.902	0.883	0.942	0.767	0.921	0.845	0.883	0.937	0.768
			OHE+AAI	993	0.905	0.9	0.88	0.942	0.761	0.917	0.815	0.866	0.934	0.737
			OHE+ESM30	1080	0.895	0.89	0.873	0.936	0.746	0.924	0.825	0.875	0.928	0.753
			ESM30+AAI	1193	0.906	0.901	0.881	0.942	0.763	0.941	0.822	0.881	0.934	0.768
			ESM30+ESM6	960	0.907	0.901	0.876	0.939	0.753	0.927	0.851	0.889	0.93	0.781
			ESM30+QSO	682	0.914	0.907	0.879	0.94	0.76	0.924	0.822	0.873	0.931	0.75
			ESM6+AAI	873	0.918	0.912	0.885	0.945	0.772	0.921	0.832	0.876	0.937	0.755
			ESM6+APAAC	343	0.925	0.919	0.888	0.944	0.779	0.921	0.848	0.884	0.934	0.771
			ESM6+QSO	362	0.925	0.92	0.889	0.944	0.781	0.924	0.845	0.884	0.933	0.771
			PAAC+RRI	41	0.916	0.91	0.885	0.945	0.771	0.911	0.855	0.883	0.936	0.767
			PAAC+SER	41	0.907	0.903	0.881	0.943	0.763	0.914	0.842	0.878	0.935	0.758
			PAAC+AAI	574	0.9	0.895	0.877	0.941	0.756	0.934	0.828	0.881	0.93	0.767
			PAAC+APAAC	44	0.912	0.907	0.887	0.944	0.774	0.898	0.842	0.87	0.932	0.74
			PAAC+ESM30	661	0.917	0.911	0.883	0.94	0.768	0.937	0.825	0.881	0.931	0.767
			PAAC+ESM6	341	0.925	0.918	0.887	0.943	0.777	0.914	0.845	0.88	0.934	0.761
			APAAC+RRI	41	0.912	0.907	0.885	0.944	0.771	0.904	0.845	0.875	0.932	0.751
			ESM30+RRI	660	0.907	0.901	0.875	0.937	0.751	0.937	0.835	0.886	0.933	0.776
			ESM6+RRI	340	0.916	0.91	0.88	0.941	0.762	0.924	0.842	0.883	0.93	0.768
			RRI+QSO	62	0.908	0.903	0.88	0.943	0.762	0.927	0.851	0.889	0.939	0.781
			RRI+SER	40	0.9	0.895	0.877	0.943	0.755	0.908	0.828	0.868	0.932	0.738
			SER+AAI	573	0.903	0.899	0.88	0.94	0.761	0.934	0.835	0.884	0.93	0.773
			SER+APAAC	43	0.902	0.898	0.88	0.941	0.761	0.908	0.842	0.875	0.934	0.751
			SER+ESM30	660	0.913	0.906	0.88	0.94	0.761	0.947	0.822	0.884	0.931	0.775
			SER+ESM6	340	0.922	0.916	0.887	0.944	0.776	0.927	0.845	0.886	0.934	0.775
			SER+QSO	62	0.904	0.898	0.877	0.944	0.755	0.914	0.855	0.884	0.937	0.77
			Note: Sn=Sensitivity, Sp= Specificity, Acc= Accuracy, AUC = Area under ROC curve, MCC = Matthews Correlation Coefficient

### Sheet: Fig S1
		Supplementary Figure S1: The critical difference diagram obtained from Friedman and Nemenyi statistical analyses.
			Note: Classifiers were ranked by performance across all evaluated feature representations, and average ranks were calculated. CatBoost achieved the lowest average rank (2.1), followed by XGBoost (2.7), indicating superior and consistent performance across diverse feature spaces. The black connecting bars denote groups of classifiers whose performance is not significantly different according to th…
